# Computational Chromosome Conformation Capture by Correlation of ChIP-seq at CTCF motifs

**DOI:** 10.1101/257584

**Authors:** Jonas Ibn-Salem, Miguel A. Andrade-Navarro

**Author notes:** corresponding authors: Jonas Ibn-Salem, Miguel A. Andrade-Navarro.

## Abstract

We present a computational method to gain knowledge of the three-dimensional structure of the genome from ChIP-seq datasets. While not designed to detect contacts, the ChIP-seq protocol cross-links proteins with each other and with DNA. Consequently, genomic regions that interact with the protein binding-site via chromatin looping are coimmunoprecipitated and sequenced. This produces minor ChIP-seq signals around CTCF motif pairs at loop anchor regions. Together with genomic sequence features, these signals predict whether loop anchors interact or not. Our method, Computational Chromosome Conformation Capture by Correlation of ChIP-seq at CTCF motifs (7C), is available as an R/Bioconductor package: http://bioconductor.org/packages/sevenC
