## Supplemental Table 3 for "Computational Chromosome Conformation Capture by Correlation of ChIP-seq at CTCF motifs"

file_accession	data_type	TF	output_type	download_url	path
ENCFF846UHE	ChIP-seq	STAT1	signal p-value	https://www.encodeproject.org/files/ENCFF846UHE/@@download/ENCFF846UHE.bigWig	data/ENCODE/Experiments/ENCFF846UHE.bigWig
ENCFF000WEQ	ChIP-seq	STAT1	signal	https://www.encodeproject.org/files/ENCFF000WEQ/@@download/ENCFF000WEQ.bigWig	data/ENCODE/Experiments/ENCFF000WEQ.bigWig
ENCFF867IGT	ChIP-seq	STAT1	fold change over control	https://www.encodeproject.org/files/ENCFF867IGT/@@download/ENCFF867IGT.bigWig	data/ENCODE/Experiments/ENCFF867IGT.bigWig
wgEncodeSydhTfbsGm12878Stat1StdSig	ChIP-seq	STAT1	signal_UCSC	http://hgdownload.cse.ucsc.edu/goldenPath/hg19/encodeDCC/wgEncodeSydhTfbs/wgEncodeSydhTfbsGm12878Stat1StdSig.bigWig	data/ENCODE/UCSC/wgEncodeSydhTfbsGm12878Stat1StdSig.bigWig
ENCFF952FQV	ChIP-seq	CTCF	signal p-value	https://www.encodeproject.org/files/ENCFF952FQV/@@download/ENCFF952FQV.bigWig	data/ENCODE/Experiments/ENCFF952FQV.bigWig
ENCFF000ARJ	ChIP-seq	CTCF	signal	https://www.encodeproject.org/files/ENCFF000ARJ/@@download/ENCFF000ARJ.bigWig	data/ENCODE/Experiments/ENCFF000ARJ.bigWig
ENCFF001HHT	ChIP-seq	CTCF	raw signal	https://www.encodeproject.org/files/ENCFF001HHT/@@download/ENCFF001HHT.bigWig	data/ENCODE/Experiments/ENCFF001HHT.bigWig
ENCFF629AAF	ChIP-seq	CTCF	fold change over control	https://www.encodeproject.org/files/ENCFF629AAF/@@download/ENCFF629AAF.bigWig	data/ENCODE/Experiments/ENCFF629AAF.bigWig
ENCFF000ROP	ChIP-seq	CTCF	base overlap signal	https://www.encodeproject.org/files/ENCFF000ROP/@@download/ENCFF000ROP.bigWig	data/ENCODE/Experiments/ENCFF000ROP.bigWig
wgEncodeSydhTfbsGm12878Ctcfsc15914c20StdSig	ChIP-seq	CTCF	signal_UCSC	http://hgdownload.cse.ucsc.edu/goldenPath/hg19/encodeDCC/wgEncodeSydhTfbs/wgEncodeSydhTfbsGm12878Ctcfsc15914c20StdSig.bigWig	data/ENCODE/UCSC/wgEncodeSydhTfbsGm12878Ctcfsc15914c20StdSig.bigWig
ENCFF000SLA	DNase-seq	DNase-seq	base overlap signal	https://www.encodeproject.org/files/ENCFF000SLA/@@download/ENCFF000SLA.bigWig	data/ENCODE/open_chromatin/ENCFF000SLA.bigWig
ENCFF000SLH	DNase-seq	DNase-seq	signal	https://www.encodeproject.org/files/ENCFF000SLH/@@download/ENCFF000SLH.bigWig	data/ENCODE/open_chromatin/ENCFF000SLH.bigWig
wgEncodeEH000625	ChIP-seq	input	input	http://hgdownload.cse.ucsc.edu/goldenPath/hg19/encodeDCC/wgEncodeSydhTfbs/wgEncodeSydhTfbsGm12878InputStdSig.bigWig	data/ENCODE/input/wgEncodeSydhTfbsGm12878InputStdSig.bigWig
ENCFF567EGK	ChIP-seq	RAD21	fold change over control	https://www.encodeproject.org/files/ENCFF567EGK/@@download/ENCFF567EGK.bigWig	data/ENCODE/Experiments/ENCFF567EGK.bigWig
wgEncodeSydhTfbsGm12878Rad21IggrabAlnRep1	ChIP-seq	RAD21	qfraq	http://hgdownload.cse.ucsc.edu/goldenPath/hg19/encodeDCC/wgEncodeSydhTfbs/wgEncodeSydhTfbsGm12878Rad21IggrabAlnRep1.bam	data/ENCODE/bam/wgEncodeSydhTfbsGm12878Rad21IggrabAlnRep1.bam-qfrags_allChr_chip.bed.sorted.bedGraph.bw
wgEncodeSydhTfbsGm12878Rad21IggrabAlnRep1	ChIP-seq	RAD21	shifted_reads	http://hgdownload.cse.ucsc.edu/goldenPath/hg19/encodeDCC/wgEncodeSydhTfbs/wgEncodeSydhTfbsGm12878Rad21IggrabAlnRep1.bam	data/ENCODE/bam/wgEncodeSydhTfbsGm12878Rad21IggrabAlnRep1.bam-shifted-reads_allChr_chip.bed.sorted.bedGraph.bw
wgEncodeSydhTfbsGm12878Stat1StdAlnRep1	ChIP-seq	STAT1	qfraq	http://hgdownload.cse.ucsc.edu/goldenPath/hg19/encodeDCC/wgEncodeSydhTfbs/wgEncodeSydhTfbsGm12878Stat1StdAlnRep1.bam	data/ENCODE/bam/wgEncodeSydhTfbsGm12878Stat1StdAlnRep1.bam-qfrags_allChr_chip.bed.sorted.bedGraph.bw
wgEncodeSydhTfbsGm12878Stat1StdAlnRep1	ChIP-seq	STAT1	shifted_reads	http://hgdownload.cse.ucsc.edu/goldenPath/hg19/encodeDCC/wgEncodeSydhTfbs/wgEncodeSydhTfbsGm12878Stat1StdAlnRep1.bam	data/ENCODE/bam/wgEncodeSydhTfbsGm12878Stat1StdAlnRep1.bam-shifted-reads_allChr_chip.bed.sorted.bedGraph.bw
wgEncodeSydhTfbsGm12878Ctcfsc15914c20StdAlnRep1	ChIP-seq	CTCF	qfraq	http://hgdownload.cse.ucsc.edu/goldenPath/hg19/encodeDCC/wgEncodeSydhTfbs/wgEncodeSydhTfbsGm12878Ctcfsc15914c20StdAlnRep1.bam	data/ENCODE/bam/wgEncodeSydhTfbsGm12878Ctcfsc15914c20StdAlnRep1.bam-qfrags_allChr_chip.bed.sorted.bedGraph.bw
wgEncodeSydhTfbsGm12878Ctcfsc15914c20StdAlnRep1	ChIP-seq	CTCF	shifted_reads	http://hgdownload.cse.ucsc.edu/goldenPath/hg19/encodeDCC/wgEncodeSydhTfbs/wgEncodeSydhTfbsGm12878Ctcfsc15914c20StdAlnRep1.bam	data/ENCODE/bam/wgEncodeSydhTfbsGm12878Ctcfsc15914c20StdAlnRep1.bam-shifted-reads_allChr_chip.bed.sorted.bedGraph.bw
SRR2312570	ChIP-nexus	RAD21	qfraq	NA	data/Tang2015/SRR2312570.flexcat_matched_barcode.fastq.bowtie2.hg19_filtered.bam-qfrags_allChr_chip.bed.sorted.bedGraph.bw
SRR2312570	ChIP-nexus	RAD21	shifted_reads	NA	data/Tang2015/SRR2312570.flexcat_matched_barcode.fastq.bowtie2.hg19_filtered.bam-shifted-reads_allChr_chip.bed.sorted.bedGraph.bw
SRR2312571	ChIP-nexus	SMC3	qfraq	NA	data/Tang2015/SRR2312571.flexcat_matched_barcode.fastq.bowtie2.hg19_filtered.bam-qfrags_allChr_chip.bed.sorted.bedGraph.bw
SRR2312571	ChIP-nexus	SMC3	shifted_reads	NA	data/Tang2015/SRR2312571.flexcat_matched_barcode.fastq.bowtie2.hg19_filtered.bam-shifted-reads_allChr_chip.bed.sorted.bedGraph.bw
ENCFF235BXX	ChIP-seq	SMC3	fold change over control	https://www.encodeproject.org/files/ENCFF235BXX/@@download/ENCFF235BXX.bigWig	data/ENCODE/Experiments/ENCFF235BXX.bigWig
ENCFF000WDH	ChIP-seq	SMC3	qfraq	https://www.encodeproject.org/files/ENCFF000WDH/@@download/ENCFF000WDH.bam	data/ENCODE/Experiments/ENCFF000WDH.bam-qfrags_allChr_chip.bed.sorted.bedGraph.bw
ENCFF000WDH	ChIP-seq	SMC3	shifted_reads	https://www.encodeproject.org/files/ENCFF000WDH/@@download/ENCFF000WDH.bam	data/ENCODE/Experiments/ENCFF000WDH.bam-shifted-reads_allChr_chip.bed.sorted.bedGraph.bw
ENCFF639ZAX	ChIP-seq	ZNF143	fold change over control	https://www.encodeproject.org/files/ENCFF639ZAX/@@download/ENCFF639ZAX.bigWig	data/ENCODE/Experiments/ENCFF639ZAX.bigWig
ENCFF360QES	ChIP-seq	ZNF143	qfraq	https://www.encodeproject.org/files/ENCFF360QES/@@download/ENCFF360QES.bam	data/ENCODE/Experiments/ENCFF360QES.bam-qfrags_allChr_chip.bed.sorted.bedGraph.bw
ENCFF360QES	ChIP-seq	ZNF143	shifted_reads	https://www.encodeproject.org/files/ENCFF360QES/@@download/ENCFF360QES.bam	data/ENCODE/Experiments/ENCFF360QES.bam-shifted-reads_allChr_chip.bed.sorted.bedGraph.bw
